# SLBP-independent control of maternal histone mRNA

**DOI:** 10.64898/2026.01.06.697898

**Authors:** Joana Pereirinha, Martin Brehm, Shamitha Govind, Anke Busch, Nadezda Podvalnaya, Ann-Sophie Seistrup, Kamila Delaney, Florian A Steiner, Julian Konig, Sebastian Falk, René F. Ketting

**Affiliations:** Biology of Non-coding RNA group, Institute of Molecular Biology, Ackermannweg 4, 55128 Mainz, Germany; International PhD Programme on Gene Regulation, Epigenetics & Genome Stability, Mainz, Germany; Max Perutz Labs, Vienna Biocenter Campus (VBC), Dr.-Bohr-Gasse 9, 1030 Vienna, Austria; University of Vienna, Max Perutz Labs, Department of Structural and Computational Biology, Campus Vienna Biocenter 5, 1030 Vienna, Austria; Vienna Biocenter PhD Program, a Doctoral School of the University of Vienna and the Medical University of Vienna, 1030 Vienna, Austria; Bioinformatics Core Facility, Institute of Molecular Biology, Ackermannweg 4, 55128 Mainz, Germany; CECAD Cluster of Excellence, Institute for Genetics, CECAD Research Center, Joseph-Stelzmann-Str. 26, 50931 Cologne, Germany; Department of Molecular and Cellular Biology, Section of Biology, Faculty of Sciences, University of Geneva, Geneva 1211, Switzerland; RNA Modifications & Regulation group, Institute of Molecular Biology, Ackermannweg 4, 55128 Mainz, Germany; Theodor Boveri Institute, Biocenter, University of Würzburg, Am Hubland, 97074 Würzburg, Germany; Institute of Developmental Biology and Neurobiology, Johannes Gutenberg University, Mainz, Germany

## Abstract

Replication-dependent (RD) histones are crucial for packaging newly replicated DNA into chromatin, ensuring genome stability. In metazoans, the mRNA of RD histones is uniquely regulated through a conserved 3′ stem–loop bound by stem–loop binding protein (SLBP). This allows cell cycle-coupled regulation of these important transcripts. However, oocytes must stabilise histone mRNAs independently of the cell cycle to ensure maternal loading to support the first embryonic divisions. Using *Caenorhabditis elegans* as a model system, we discovered an SLBP-independent mechanism that ensures RD histone transcript stability during oogenesis. This is mediated by the protein complex PETISCO, bound to the effector protein TOST-1, which directly binds the histone stem–loop region and maintains maternal histone mRNA levels during oogenesis and early embryogenesis. Loss of this mechanism disrupts histone homeostasis, leading to premature genome activation, mitotic defects, and embryonic lethality. Interestingly, the same complex, PETISCO, acts in piRNA biogenesis when bound to the effector PID-1, revealing an intriguing co-option of this histone mRNA homeostasis mechanism by the piRNA pathway. Our findings reveal a unique SLBP-independent mechanism of histone mRNA regulation, that served as a basis for the evolution of a novel piRNA biogenesis mechanism.
