## Extended Data Table 1 for "SLBP-independent control of maternal histone mRNA"

### Sheet: Figure 1b
Exact p-values of the Figure 1b
Comparisons	p-value
wt, T=25°C vs T=20°C	8.45e-01
wt, T=20°C vs T=15°C	6.47e-02
wt, T=25°C vs T=15°C	5.76e-01
tost-1(xf196 ts), T=25°C vs T=20°C	2.20e-11
tost-1(xf196 ts), T=20°C vs T=15°C	1.27e-05
tost-1(xf196 ts), T=25°C vs T=15°C	<2.2e-16
tost-1(xf196 ts) vs wt, T=25°C	<2.2e-16
tost-1(xf196 ts) vs wt, T=20°C	8.05e-06
tost-1(xf196 ts) vs wt, T=15°C	1.92e-02

### Sheet: Figure 3b
Exact p-values of the Figure 3b
Comparisons	p-value
tost-1(xf196 ts) vs ugeDf12; tost-1(xf196 ts) at 15°C	<2.2e-16
ugeDf12 vs ugeDf12; tost-1(xf196 ts) at 15°C	<2.2e-16
tost-1(xf196 ts) vs ugeDf12; tost-1(xf196 ts) at 20°C	8.386567e-09
ugeDf12 vs ugeDf12; tost-1(xf196 ts) at 20°C	<2.2e-16
tost-1(xf196 ts) vs ugeDf12; tost-1(xf196 ts) at 25°C	0.9340649
ugeDf12 vs ugeDf12; tost-1(xf196 ts) at 25°C	<2.2e-16

### Sheet: Figure 4d
Exact p-values of the Figure 4b
Comparisons	p-value
tost-1(xf196 ts) vs smg-1(xf369); tost-1(xf196 ts) at 20°C	1.461283e-02
tost-1(xf196 ts) vs smg-1(xf370); tost-1(xf196 ts) at 20°C	2.197677e-05
smg-1(xf369) vs smg-1(xf369); tost-1(xf196 ts) at 20°C	9.232001e-01
smg-1(xf370) vs smg-1(xf370); tost-1(xf196 ts) at 20°C	1.975593e-02
tost-1(xf196 ts) vs smg-1(xf369); tost-1(xf196 ts) at 25°C	2.171153e-10
tost-1(xf196 ts) vs smg-1(xf370); tost-1(xf196 ts) at 25°C	2.869577e-10
smg-1(xf369) vs smg-1(xf369); tost-1(xf196 ts) at 25°C	6.102450e-01
smg-1(xf370) vs smg-1(xf370); tost-1(xf196 ts) at 25°C	3.882177e-02

### Sheet: Figure 4e
Exact p-values of the Figure 4e
Comparisons	p-value
tost-1(xf196 ts) vs smg-3(xf391); tost-1(xf196 ts) at 20°C	4.774110e-10
tost-1(xf196 ts) vs smg-3(xf399); tost-1(xf196 ts) at 20°C	6.060041e-12
smg-3(xf391) vs smg-3(xf391); tost-1(xf196 ts) at 20°C	6.100399e-02
smg-3(xf399) vs smg-3(xf399); tost-1(xf196 ts) at 20°C	9.924531e-01
tost-1(xf196 ts) vs smg-3(xf391); tost-1(xf196 ts) at 25°C	6.661338e-15
tost-1(xf196 ts) vs smg-3(xf399); tost-1(xf196 ts) at 25°C	<2.2e-16
smg-3(xf391) vs smg-3(xf391); tost-1(xf196 ts) at 25°C	2.669054e-04
smg-3(xf399) vs smg-3(xf399); tost-1(xf196 ts) at 25°C	9.997980e-01

### Sheet: Figure 4f
Exact p-values of the Figure 4f
Comparisons	p-value
psme-4(xf387) vs psme-4(xf387); tost-1(xf196 ts) at 20°C	0.9265615
psme-4(xf389) vs psme-4(xf389); tost-1(xf196 ts) at 20°C	0.6280357
psme-4(xf387) vs psme-4(xf387); tost-1(xf196 ts) at 25°C	<2.2e-16
psme-4(xf389) vs psme-4(xf389); tost-1(xf196 ts) at 25°C	6.403766e-13

### Sheet: Figure ED2c
Exact p-values of the Supplementary Figure ED2c
Comparisons (slope)	p-value
time:RNAihis-65	0.853998
time:RNAitofu-6	0.431130
time:RNAitost-1	0.961347
